# Decoding Cell Cycle Phase Variations in Cancer Hallmarks Across Breast Cancer Subgroups

**DOI:** 10.1101/2025.03.04.641383

**Authors:** Miguel Castresana-Aguirre, Alexios Matikas, Linda S. Lindström, Nicholas P. Tobin

## Abstract

Breast tumors have traditionally been categorized into four widely recognized subtypes. Recent single-cell advancements have, however, shown that individual tumors can contain more than one subtype, exhibiting their intrinsic heterogeneity. Relatedly, whilst the crucial role of cell cycle regulation in cancer development is widely acknowledged, the specific impact of cell cycle phases on oncogenic signaling and processes in each of these subtypes remains unresolved. Here, we examine the differences in transcriptomic cancer hallmarks across and within cell cycle phases and breast cancer subtypes in two large single-cell cohorts. We show that taking cell cycle phases into account identifies a broader pool of relevant cancer hallmark pathways while preserving the hallmarks found when cell cycle phases are ignored. Moreover, we identify FDA approved drugs that can target diverse hallmarks within specific phase-subtype cell combinations. This study highlights the critical role of cell cycle phases in advancing our understanding of breast cancer biology. The distinct biological mechanisms observed in each phase-subtype group suggest that targeting these hallmarks may provide a more precise and effective therapeutic strategy for breast cancer treatment.
