## Supplementary Table 2 for "Decoding Cell Cycle Phase Variations in Cancer Hallmarks Across Breast Cancer Subgroups"

### Sheet: Sheet 1
Drug	ID	Gene	Target_Pathway	BC_subtype	cell_cycle_phase	database
Adapalene	DB00210	JUN	TNFA SIGNALING VIA NFKB	Basal	G0/G1	DrugBank
Vinblastine	DB00570	JUN	TNFA SIGNALING VIA NFKB	Basal	G0/G1	DrugBank
Irbesartan	DB01029	JUN	TNFA SIGNALING VIA NFKB	Basal	G0/G1	DrugBank
Arsenic trioxide	DB01169	JUN	TNFA SIGNALING VIA NFKB	Basal	G0/G1	DrugBank
1-(5-Isoquinolinesulfonyl)-2-Methylpiperazine	D019307	JUN	TNFA SIGNALING VIA NFKB	Basal	G0/G1	CTD
1-Methyl-4-phenylpyridinium	D015655	JUN	TNFA SIGNALING VIA NFKB	Basal	G0/G1	CTD
Acetaldehyde	D000079	JUN	TNFA SIGNALING VIA NFKB	Basal	G0/G1	CTD
Acetaminophen	D000082	JUN	TNFA SIGNALING VIA NFKB	Basal	G0/G1	CTD
Acetylcysteine	D000111	JUN	TNFA SIGNALING VIA NFKB	Basal	G0/G1	CTD
Nandrolone decanoate	DB08804	FOS	TNFA SIGNALING VIA NFKB	Her2	G0/G1	DrugBank
Adapalene	DB00210	JUN	TNFA SIGNALING VIA NFKB	Her2	G0/G1	DrugBank
Vinblastine	DB00570	JUN	TNFA SIGNALING VIA NFKB	Her2	G0/G1	DrugBank
Irbesartan	DB01029	JUN	TNFA SIGNALING VIA NFKB	Her2	G0/G1	DrugBank
Arsenic trioxide	DB01169	JUN	TNFA SIGNALING VIA NFKB	Her2	G0/G1	DrugBank
Adapalene	DB00210	JUN	P53 PATHWAY	Her2	G0/G1	DrugBank
Vinblastine	DB00570	JUN	P53 PATHWAY	Her2	G0/G1	DrugBank
Irbesartan	DB01029	JUN	P53 PATHWAY	Her2	G0/G1	DrugBank
Arsenic trioxide	DB01169	JUN	P53 PATHWAY	Her2	G0/G1	DrugBank
Adapalene	DB00210	JUN	APOPTOSIS	Her2	G0/G1	DrugBank
Vinblastine	DB00570	JUN	APOPTOSIS	Her2	G0/G1	DrugBank
Irbesartan	DB01029	JUN	APOPTOSIS	Her2	G0/G1	DrugBank
Arsenic trioxide	DB01169	JUN	APOPTOSIS	Her2	G0/G1	DrugBank
Adapalene	DB00210	JUN	HYPOXIA	Her2	G0/G1	DrugBank
Vinblastine	DB00570	JUN	HYPOXIA	Her2	G0/G1	DrugBank
Irbesartan	DB01029	JUN	HYPOXIA	Her2	G0/G1	DrugBank
Arsenic trioxide	DB01169	JUN	HYPOXIA	Her2	G0/G1	DrugBank
1-(5-Isoquinolinesulfonyl)-2-Methylpiperazine	D019307	FOS	TNFA SIGNALING VIA NFKB	Her2	G0/G1	CTD
1-Butanol	D020001	FOS	TNFA SIGNALING VIA NFKB	Her2	G0/G1	CTD
1-Methyl-4-phenylpyridinium	D015655	FOS	TNFA SIGNALING VIA NFKB	Her2	G0/G1	CTD
Acebutolol	D000070	FOS	TNFA SIGNALING VIA NFKB	Her2	G0/G1	CTD
Acetaldehyde	D000079	FOS	TNFA SIGNALING VIA NFKB	Her2	G0/G1	CTD
Acetaminophen	D000082	FOS	TNFA SIGNALING VIA NFKB	Her2	G0/G1	CTD
Acetylcysteine	D000111	FOS	TNFA SIGNALING VIA NFKB	Her2	G0/G1	CTD
1-(5-Isoquinolinesulfonyl)-2-Methylpiperazine	D019307	JUN	TNFA SIGNALING VIA NFKB	Her2	G0/G1	CTD
1-Methyl-4-phenylpyridinium	D015655	JUN	TNFA SIGNALING VIA NFKB	Her2	G0/G1	CTD
Acetaldehyde	D000079	JUN	TNFA SIGNALING VIA NFKB	Her2	G0/G1	CTD
Acetaminophen	D000082	JUN	TNFA SIGNALING VIA NFKB	Her2	G0/G1	CTD
Acetylcysteine	D000111	JUN	TNFA SIGNALING VIA NFKB	Her2	G0/G1	CTD
1-(5-Isoquinolinesulfonyl)-2-Methylpiperazine	D019307	JUN	P53 PATHWAY	Her2	G0/G1	CTD
1-Methyl-4-phenylpyridinium	D015655	JUN	P53 PATHWAY	Her2	G0/G1	CTD
Acetaldehyde	D000079	JUN	P53 PATHWAY	Her2	G0/G1	CTD
Acetaminophen	D000082	JUN	P53 PATHWAY	Her2	G0/G1	CTD
Acetylcysteine	D000111	JUN	P53 PATHWAY	Her2	G0/G1	CTD
1-(5-Isoquinolinesulfonyl)-2-Methylpiperazine	D019307	JUN	APOPTOSIS	Her2	G0/G1	CTD
1-Methyl-4-phenylpyridinium	D015655	JUN	APOPTOSIS	Her2	G0/G1	CTD
Acetaldehyde	D000079	JUN	APOPTOSIS	Her2	G0/G1	CTD
Acetaminophen	D000082	JUN	APOPTOSIS	Her2	G0/G1	CTD
Acetylcysteine	D000111	JUN	APOPTOSIS	Her2	G0/G1	CTD
1-(5-Isoquinolinesulfonyl)-2-Methylpiperazine	D019307	JUN	HYPOXIA	Her2	G0/G1	CTD
1-Methyl-4-phenylpyridinium	D015655	JUN	HYPOXIA	Her2	G0/G1	CTD
Acetaldehyde	D000079	JUN	HYPOXIA	Her2	G0/G1	CTD
Acetaminophen	D000082	JUN	HYPOXIA	Her2	G0/G1	CTD
Acetylcysteine	D000111	JUN	HYPOXIA	Her2	G0/G1	CTD
Nandrolone decanoate	DB08804	FOS	TNFA SIGNALING VIA NFKB	LumA	G0/G1	DrugBank
Nandrolone decanoate	DB08804	FOS	ESTROGEN RESPONSE EARLY	LumA	G0/G1	DrugBank
Nandrolone decanoate	DB08804	FOS	HYPOXIA	LumA	G0/G1	DrugBank
Nandrolone decanoate	DB08804	FOS	ESTROGEN RESPONSE LATE	LumA	G0/G1	DrugBank
Nandrolone decanoate	DB08804	FOS	APOPTOSIS	LumA	G0/G1	DrugBank
Adapalene	DB00210	JUN	TNFA SIGNALING VIA NFKB	LumA	G0/G1	DrugBank
Vinblastine	DB00570	JUN	TNFA SIGNALING VIA NFKB	LumA	G0/G1	DrugBank
Irbesartan	DB01029	JUN	TNFA SIGNALING VIA NFKB	LumA	G0/G1	DrugBank
Arsenic trioxide	DB01169	JUN	TNFA SIGNALING VIA NFKB	LumA	G0/G1	DrugBank
Adapalene	DB00210	JUN	HYPOXIA	LumA	G0/G1	DrugBank
Vinblastine	DB00570	JUN	HYPOXIA	LumA	G0/G1	DrugBank
Irbesartan	DB01029	JUN	HYPOXIA	LumA	G0/G1	DrugBank
Arsenic trioxide	DB01169	JUN	HYPOXIA	LumA	G0/G1	DrugBank
1-(5-Isoquinolinesulfonyl)-2-Methylpiperazine	D019307	FOS	TNFA SIGNALING VIA NFKB	LumA	G0/G1	CTD
1-Butanol	D020001	FOS	TNFA SIGNALING VIA NFKB	LumA	G0/G1	CTD
1-Methyl-4-phenylpyridinium	D015655	FOS	TNFA SIGNALING VIA NFKB	LumA	G0/G1	CTD
Acebutolol	D000070	FOS	TNFA SIGNALING VIA NFKB	LumA	G0/G1	CTD
Acetaldehyde	D000079	FOS	TNFA SIGNALING VIA NFKB	LumA	G0/G1	CTD
Acetaminophen	D000082	FOS	TNFA SIGNALING VIA NFKB	LumA	G0/G1	CTD
Acetylcysteine	D000111	FOS	TNFA SIGNALING VIA NFKB	LumA	G0/G1	CTD
1-(5-Isoquinolinesulfonyl)-2-Methylpiperazine	D019307	FOS	ESTROGEN RESPONSE EARLY	LumA	G0/G1	CTD
1-Butanol	D020001	FOS	ESTROGEN RESPONSE EARLY	LumA	G0/G1	CTD
1-Methyl-4-phenylpyridinium	D015655	FOS	ESTROGEN RESPONSE EARLY	LumA	G0/G1	CTD
Acebutolol	D000070	FOS	ESTROGEN RESPONSE EARLY	LumA	G0/G1	CTD
Acetaldehyde	D000079	FOS	ESTROGEN RESPONSE EARLY	LumA	G0/G1	CTD
Acetaminophen	D000082	FOS	ESTROGEN RESPONSE EARLY	LumA	G0/G1	CTD
Acetylcysteine	D000111	FOS	ESTROGEN RESPONSE EARLY	LumA	G0/G1	CTD
1-(5-Isoquinolinesulfonyl)-2-Methylpiperazine	D019307	FOS	HYPOXIA	LumA	G0/G1	CTD
1-Butanol	D020001	FOS	HYPOXIA	LumA	G0/G1	CTD
1-Methyl-4-phenylpyridinium	D015655	FOS	HYPOXIA	LumA	G0/G1	CTD
Acebutolol	D000070	FOS	HYPOXIA	LumA	G0/G1	CTD
Acetaldehyde	D000079	FOS	HYPOXIA	LumA	G0/G1	CTD
Acetaminophen	D000082	FOS	HYPOXIA	LumA	G0/G1	CTD
Acetylcysteine	D000111	FOS	HYPOXIA	LumA	G0/G1	CTD
1-(5-Isoquinolinesulfonyl)-2-Methylpiperazine	D019307	FOS	ESTROGEN RESPONSE LATE	LumA	G0/G1	CTD
1-Butanol	D020001	FOS	ESTROGEN RESPONSE LATE	LumA	G0/G1	CTD
1-Methyl-4-phenylpyridinium	D015655	FOS	ESTROGEN RESPONSE LATE	LumA	G0/G1	CTD
Acebutolol	D000070	FOS	ESTROGEN RESPONSE LATE	LumA	G0/G1	CTD
Acetaldehyde	D000079	FOS	ESTROGEN RESPONSE LATE	LumA	G0/G1	CTD
Acetaminophen	D000082	FOS	ESTROGEN RESPONSE LATE	LumA	G0/G1	CTD
Acetylcysteine	D000111	FOS	ESTROGEN RESPONSE LATE	LumA	G0/G1	CTD
1-(5-Isoquinolinesulfonyl)-2-Methylpiperazine	D019307	FOS	APOPTOSIS	LumA	G0/G1	CTD
1-Butanol	D020001	FOS	APOPTOSIS	LumA	G0/G1	CTD
1-Methyl-4-phenylpyridinium	D015655	FOS	APOPTOSIS	LumA	G0/G1	CTD
Acebutolol	D000070	FOS	APOPTOSIS	LumA	G0/G1	CTD
Acetaldehyde	D000079	FOS	APOPTOSIS	LumA	G0/G1	CTD
Acetaminophen	D000082	FOS	APOPTOSIS	LumA	G0/G1	CTD
Acetylcysteine	D000111	FOS	APOPTOSIS	LumA	G0/G1	CTD
1-(5-Isoquinolinesulfonyl)-2-Methylpiperazine	D019307	JUN	TNFA SIGNALING VIA NFKB	LumA	G0/G1	CTD
1-Methyl-4-phenylpyridinium	D015655	JUN	TNFA SIGNALING VIA NFKB	LumA	G0/G1	CTD
Acetaldehyde	D000079	JUN	TNFA SIGNALING VIA NFKB	LumA	G0/G1	CTD
Acetaminophen	D000082	JUN	TNFA SIGNALING VIA NFKB	LumA	G0/G1	CTD
Acetylcysteine	D000111	JUN	TNFA SIGNALING VIA NFKB	LumA	G0/G1	CTD
1-(5-Isoquinolinesulfonyl)-2-Methylpiperazine	D019307	JUN	HYPOXIA	LumA	G0/G1	CTD
1-Methyl-4-phenylpyridinium	D015655	JUN	HYPOXIA	LumA	G0/G1	CTD
Acetaldehyde	D000079	JUN	HYPOXIA	LumA	G0/G1	CTD
Acetaminophen	D000082	JUN	HYPOXIA	LumA	G0/G1	CTD
Acetylcysteine	D000111	JUN	HYPOXIA	LumA	G0/G1	CTD
Nandrolone decanoate	DB08804	FOS	TNFA SIGNALING VIA NFKB	LumB	G0/G1	DrugBank
Nandrolone decanoate	DB08804	FOS	ESTROGEN RESPONSE EARLY	LumB	G0/G1	DrugBank
Nandrolone decanoate	DB08804	FOS	HYPOXIA	LumB	G0/G1	DrugBank
Nandrolone decanoate	DB08804	FOS	ESTROGEN RESPONSE LATE	LumB	G0/G1	DrugBank
Nandrolone decanoate	DB08804	FOS	APOPTOSIS	LumB	G0/G1	DrugBank
Adapalene	DB00210	JUN	TNFA SIGNALING VIA NFKB	LumB	G0/G1	DrugBank
Vinblastine	DB00570	JUN	TNFA SIGNALING VIA NFKB	LumB	G0/G1	DrugBank
Irbesartan	DB01029	JUN	TNFA SIGNALING VIA NFKB	LumB	G0/G1	DrugBank
Arsenic trioxide	DB01169	JUN	TNFA SIGNALING VIA NFKB	LumB	G0/G1	DrugBank
Adapalene	DB00210	JUN	P53 PATHWAY	LumB	G0/G1	DrugBank
Vinblastine	DB00570	JUN	P53 PATHWAY	LumB	G0/G1	DrugBank
Irbesartan	DB01029	JUN	P53 PATHWAY	LumB	G0/G1	DrugBank
Arsenic trioxide	DB01169	JUN	P53 PATHWAY	LumB	G0/G1	DrugBank
Adapalene	DB00210	JUN	UV RESPONSE UP	LumB	G0/G1	DrugBank
Vinblastine	DB00570	JUN	UV RESPONSE UP	LumB	G0/G1	DrugBank
Irbesartan	DB01029	JUN	UV RESPONSE UP	LumB	G0/G1	DrugBank
Arsenic trioxide	DB01169	JUN	UV RESPONSE UP	LumB	G0/G1	DrugBank
1-(5-Isoquinolinesulfonyl)-2-Methylpiperazine	D019307	FOS	TNFA SIGNALING VIA NFKB	LumB	G0/G1	CTD
1-Butanol	D020001	FOS	TNFA SIGNALING VIA NFKB	LumB	G0/G1	CTD
1-Methyl-4-phenylpyridinium	D015655	FOS	TNFA SIGNALING VIA NFKB	LumB	G0/G1	CTD
Acebutolol	D000070	FOS	TNFA SIGNALING VIA NFKB	LumB	G0/G1	CTD
Acetaldehyde	D000079	FOS	TNFA SIGNALING VIA NFKB	LumB	G0/G1	CTD
Acetaminophen	D000082	FOS	TNFA SIGNALING VIA NFKB	LumB	G0/G1	CTD
Acetylcysteine	D000111	FOS	TNFA SIGNALING VIA NFKB	LumB	G0/G1	CTD
1-(5-Isoquinolinesulfonyl)-2-Methylpiperazine	D019307	FOS	ESTROGEN RESPONSE EARLY	LumB	G0/G1	CTD
1-Butanol	D020001	FOS	ESTROGEN RESPONSE EARLY	LumB	G0/G1	CTD
1-Methyl-4-phenylpyridinium	D015655	FOS	ESTROGEN RESPONSE EARLY	LumB	G0/G1	CTD
Acebutolol	D000070	FOS	ESTROGEN RESPONSE EARLY	LumB	G0/G1	CTD
Acetaldehyde	D000079	FOS	ESTROGEN RESPONSE EARLY	LumB	G0/G1	CTD
Acetaminophen	D000082	FOS	ESTROGEN RESPONSE EARLY	LumB	G0/G1	CTD
Acetylcysteine	D000111	FOS	ESTROGEN RESPONSE EARLY	LumB	G0/G1	CTD
1-(5-Isoquinolinesulfonyl)-2-Methylpiperazine	D019307	FOS	HYPOXIA	LumB	G0/G1	CTD
1-Butanol	D020001	FOS	HYPOXIA	LumB	G0/G1	CTD
1-Methyl-4-phenylpyridinium	D015655	FOS	HYPOXIA	LumB	G0/G1	CTD
Acebutolol	D000070	FOS	HYPOXIA	LumB	G0/G1	CTD
Acetaldehyde	D000079	FOS	HYPOXIA	LumB	G0/G1	CTD
Acetaminophen	D000082	FOS	HYPOXIA	LumB	G0/G1	CTD
Acetylcysteine	D000111	FOS	HYPOXIA	LumB	G0/G1	CTD
1-(5-Isoquinolinesulfonyl)-2-Methylpiperazine	D019307	FOS	ESTROGEN RESPONSE LATE	LumB	G0/G1	CTD
1-Butanol	D020001	FOS	ESTROGEN RESPONSE LATE	LumB	G0/G1	CTD
1-Methyl-4-phenylpyridinium	D015655	FOS	ESTROGEN RESPONSE LATE	LumB	G0/G1	CTD
Acebutolol	D000070	FOS	ESTROGEN RESPONSE LATE	LumB	G0/G1	CTD
Acetaldehyde	D000079	FOS	ESTROGEN RESPONSE LATE	LumB	G0/G1	CTD
Acetaminophen	D000082	FOS	ESTROGEN RESPONSE LATE	LumB	G0/G1	CTD
Acetylcysteine	D000111	FOS	ESTROGEN RESPONSE LATE	LumB	G0/G1	CTD
1-(5-Isoquinolinesulfonyl)-2-Methylpiperazine	D019307	FOS	APOPTOSIS	LumB	G0/G1	CTD
1-Butanol	D020001	FOS	APOPTOSIS	LumB	G0/G1	CTD
1-Methyl-4-phenylpyridinium	D015655	FOS	APOPTOSIS	LumB	G0/G1	CTD
Acebutolol	D000070	FOS	APOPTOSIS	LumB	G0/G1	CTD
Acetaldehyde	D000079	FOS	APOPTOSIS	LumB	G0/G1	CTD
Acetaminophen	D000082	FOS	APOPTOSIS	LumB	G0/G1	CTD
Acetylcysteine	D000111	FOS	APOPTOSIS	LumB	G0/G1	CTD
1-(5-Isoquinolinesulfonyl)-2-Methylpiperazine	D019307	JUN	TNFA SIGNALING VIA NFKB	LumB	G0/G1	CTD
1-Methyl-4-phenylpyridinium	D015655	JUN	TNFA SIGNALING VIA NFKB	LumB	G0/G1	CTD
Acetaldehyde	D000079	JUN	TNFA SIGNALING VIA NFKB	LumB	G0/G1	CTD
Acetaminophen	D000082	JUN	TNFA SIGNALING VIA NFKB	LumB	G0/G1	CTD
Acetylcysteine	D000111	JUN	TNFA SIGNALING VIA NFKB	LumB	G0/G1	CTD
1-(5-Isoquinolinesulfonyl)-2-Methylpiperazine	D019307	JUN	P53 PATHWAY	LumB	G0/G1	CTD
1-Methyl-4-phenylpyridinium	D015655	JUN	P53 PATHWAY	LumB	G0/G1	CTD
Acetaldehyde	D000079	JUN	P53 PATHWAY	LumB	G0/G1	CTD
Acetaminophen	D000082	JUN	P53 PATHWAY	LumB	G0/G1	CTD
Acetylcysteine	D000111	JUN	P53 PATHWAY	LumB	G0/G1	CTD
1-(5-Isoquinolinesulfonyl)-2-Methylpiperazine	D019307	JUN	UV RESPONSE UP	LumB	G0/G1	CTD
1-Methyl-4-phenylpyridinium	D015655	JUN	UV RESPONSE UP	LumB	G0/G1	CTD
Acetaldehyde	D000079	JUN	UV RESPONSE UP	LumB	G0/G1	CTD
Acetaminophen	D000082	JUN	UV RESPONSE UP	LumB	G0/G1	CTD
Acetylcysteine	D000111	JUN	UV RESPONSE UP	LumB	G0/G1	CTD
Acetaminophen	D000082	FOXM1	E2F TARGETS	Basal	G2M	CTD
Acetaminophen	D000082	FOXM1	G2M CHECKPOINT	Basal	G2M	CTD
Acetaminophen	D000082	FOXM1	MITOTIC SPINDLE	Basal	G2M	CTD
Acetaminophen	D000082	FOXM1	E2F TARGETS	Her2	G2M	CTD
Acetaminophen	D000082	FOXM1	G2M CHECKPOINT	Her2	G2M	CTD
Acetaminophen	D000082	FOXM1	MITOTIC SPINDLE	Her2	G2M	CTD
Nandrolone decanoate	DB08804	FOS	TNFA SIGNALING VIA NFKB	LumA	G2M	DrugBank
Nandrolone decanoate	DB08804	FOS	APOPTOSIS	LumA	G2M	DrugBank
1-(5-Isoquinolinesulfonyl)-2-Methylpiperazine	D019307	FOS	TNFA SIGNALING VIA NFKB	LumA	G2M	CTD
1-Butanol	D020001	FOS	TNFA SIGNALING VIA NFKB	LumA	G2M	CTD
1-Methyl-4-phenylpyridinium	D015655	FOS	TNFA SIGNALING VIA NFKB	LumA	G2M	CTD
Acebutolol	D000070	FOS	TNFA SIGNALING VIA NFKB	LumA	G2M	CTD
Acetaldehyde	D000079	FOS	TNFA SIGNALING VIA NFKB	LumA	G2M	CTD
Acetaminophen	D000082	FOS	TNFA SIGNALING VIA NFKB	LumA	G2M	CTD
Acetylcysteine	D000111	FOS	TNFA SIGNALING VIA NFKB	LumA	G2M	CTD
1-(5-Isoquinolinesulfonyl)-2-Methylpiperazine	D019307	FOS	APOPTOSIS	LumA	G2M	CTD
1-Butanol	D020001	FOS	APOPTOSIS	LumA	G2M	CTD
1-Methyl-4-phenylpyridinium	D015655	FOS	APOPTOSIS	LumA	G2M	CTD
Acebutolol	D000070	FOS	APOPTOSIS	LumA	G2M	CTD
Acetaldehyde	D000079	FOS	APOPTOSIS	LumA	G2M	CTD
Acetaminophen	D000082	FOS	APOPTOSIS	LumA	G2M	CTD
Acetylcysteine	D000111	FOS	APOPTOSIS	LumA	G2M	CTD
Nandrolone decanoate	DB08804	FOS	TNFA SIGNALING VIA NFKB	LumB	G2M	DrugBank
Nandrolone decanoate	DB08804	FOS	APOPTOSIS	LumB	G2M	DrugBank
1-(5-Isoquinolinesulfonyl)-2-Methylpiperazine	D019307	FOS	TNFA SIGNALING VIA NFKB	LumB	G2M	CTD
1-Butanol	D020001	FOS	TNFA SIGNALING VIA NFKB	LumB	G2M	CTD
1-Methyl-4-phenylpyridinium	D015655	FOS	TNFA SIGNALING VIA NFKB	LumB	G2M	CTD
Acebutolol	D000070	FOS	TNFA SIGNALING VIA NFKB	LumB	G2M	CTD
Acetaldehyde	D000079	FOS	TNFA SIGNALING VIA NFKB	LumB	G2M	CTD
Acetaminophen	D000082	FOS	TNFA SIGNALING VIA NFKB	LumB	G2M	CTD
Acetylcysteine	D000111	FOS	TNFA SIGNALING VIA NFKB	LumB	G2M	CTD
1-(5-Isoquinolinesulfonyl)-2-Methylpiperazine	D019307	FOS	APOPTOSIS	LumB	G2M	CTD
1-Butanol	D020001	FOS	APOPTOSIS	LumB	G2M	CTD
1-Methyl-4-phenylpyridinium	D015655	FOS	APOPTOSIS	LumB	G2M	CTD
Acebutolol	D000070	FOS	APOPTOSIS	LumB	G2M	CTD
Acetaldehyde	D000079	FOS	APOPTOSIS	LumB	G2M	CTD
Acetaminophen	D000082	FOS	APOPTOSIS	LumB	G2M	CTD
Acetylcysteine	D000111	FOS	APOPTOSIS	LumB	G2M	CTD
Nandrolone decanoate	DB08804	FOS	TNFA SIGNALING VIA NFKB	Her2	S	DrugBank
1-(5-Isoquinolinesulfonyl)-2-Methylpiperazine	D019307	FOS	TNFA SIGNALING VIA NFKB	Her2	S	CTD
1-Butanol	D020001	FOS	TNFA SIGNALING VIA NFKB	Her2	S	CTD
1-Methyl-4-phenylpyridinium	D015655	FOS	TNFA SIGNALING VIA NFKB	Her2	S	CTD
Acebutolol	D000070	FOS	TNFA SIGNALING VIA NFKB	Her2	S	CTD
Acetaldehyde	D000079	FOS	TNFA SIGNALING VIA NFKB	Her2	S	CTD
Acetaminophen	D000082	FOS	TNFA SIGNALING VIA NFKB	Her2	S	CTD
Acetylcysteine	D000111	FOS	TNFA SIGNALING VIA NFKB	Her2	S	CTD
Nandrolone decanoate	DB08804	FOS	TNFA SIGNALING VIA NFKB	LumA	S	DrugBank
Nandrolone decanoate	DB08804	FOS	P53 PATHWAY	LumA	S	DrugBank
Nandrolone decanoate	DB08804	FOS	HYPOXIA	LumA	S	DrugBank
Adapalene	DB00210	JUN	TNFA SIGNALING VIA NFKB	LumA	S	DrugBank
Vinblastine	DB00570	JUN	TNFA SIGNALING VIA NFKB	LumA	S	DrugBank
Irbesartan	DB01029	JUN	TNFA SIGNALING VIA NFKB	LumA	S	DrugBank
Arsenic trioxide	DB01169	JUN	TNFA SIGNALING VIA NFKB	LumA	S	DrugBank
Adapalene	DB00210	JUN	HYPOXIA	LumA	S	DrugBank
Vinblastine	DB00570	JUN	HYPOXIA	LumA	S	DrugBank
Irbesartan	DB01029	JUN	HYPOXIA	LumA	S	DrugBank
Arsenic trioxide	DB01169	JUN	HYPOXIA	LumA	S	DrugBank
Adapalene	DB00210	JUN	P53 PATHWAY	LumA	S	DrugBank
Vinblastine	DB00570	JUN	P53 PATHWAY	LumA	S	DrugBank
Irbesartan	DB01029	JUN	P53 PATHWAY	LumA	S	DrugBank
Arsenic trioxide	DB01169	JUN	P53 PATHWAY	LumA	S	DrugBank
Adapalene	DB00210	JUN	APOPTOSIS	LumA	S	DrugBank
Vinblastine	DB00570	JUN	APOPTOSIS	LumA	S	DrugBank
Irbesartan	DB01029	JUN	APOPTOSIS	LumA	S	DrugBank
Arsenic trioxide	DB01169	JUN	APOPTOSIS	LumA	S	DrugBank
1-(5-Isoquinolinesulfonyl)-2-Methylpiperazine	D019307	FOS	TNFA SIGNALING VIA NFKB	LumA	S	CTD
1-Butanol	D020001	FOS	TNFA SIGNALING VIA NFKB	LumA	S	CTD
1-Methyl-4-phenylpyridinium	D015655	FOS	TNFA SIGNALING VIA NFKB	LumA	S	CTD
Acebutolol	D000070	FOS	TNFA SIGNALING VIA NFKB	LumA	S	CTD
Acetaldehyde	D000079	FOS	TNFA SIGNALING VIA NFKB	LumA	S	CTD
Acetaminophen	D000082	FOS	TNFA SIGNALING VIA NFKB	LumA	S	CTD
Acetylcysteine	D000111	FOS	TNFA SIGNALING VIA NFKB	LumA	S	CTD
1-(5-Isoquinolinesulfonyl)-2-Methylpiperazine	D019307	FOS	P53 PATHWAY	LumA	S	CTD
1-Butanol	D020001	FOS	P53 PATHWAY	LumA	S	CTD
1-Methyl-4-phenylpyridinium	D015655	FOS	P53 PATHWAY	LumA	S	CTD
Acebutolol	D000070	FOS	P53 PATHWAY	LumA	S	CTD
Acetaldehyde	D000079	FOS	P53 PATHWAY	LumA	S	CTD
Acetaminophen	D000082	FOS	P53 PATHWAY	LumA	S	CTD
Acetylcysteine	D000111	FOS	P53 PATHWAY	LumA	S	CTD
1-(5-Isoquinolinesulfonyl)-2-Methylpiperazine	D019307	FOS	HYPOXIA	LumA	S	CTD
1-Butanol	D020001	FOS	HYPOXIA	LumA	S	CTD
1-Methyl-4-phenylpyridinium	D015655	FOS	HYPOXIA	LumA	S	CTD
Acebutolol	D000070	FOS	HYPOXIA	LumA	S	CTD
Acetaldehyde	D000079	FOS	HYPOXIA	LumA	S	CTD
Acetaminophen	D000082	FOS	HYPOXIA	LumA	S	CTD
Acetylcysteine	D000111	FOS	HYPOXIA	LumA	S	CTD
1-(5-Isoquinolinesulfonyl)-2-Methylpiperazine	D019307	JUN	TNFA SIGNALING VIA NFKB	LumA	S	CTD
1-Methyl-4-phenylpyridinium	D015655	JUN	TNFA SIGNALING VIA NFKB	LumA	S	CTD
Acetaldehyde	D000079	JUN	TNFA SIGNALING VIA NFKB	LumA	S	CTD
Acetaminophen	D000082	JUN	TNFA SIGNALING VIA NFKB	LumA	S	CTD
Acetylcysteine	D000111	JUN	TNFA SIGNALING VIA NFKB	LumA	S	CTD
1-(5-Isoquinolinesulfonyl)-2-Methylpiperazine	D019307	JUN	HYPOXIA	LumA	S	CTD
1-Methyl-4-phenylpyridinium	D015655	JUN	HYPOXIA	LumA	S	CTD
Acetaldehyde	D000079	JUN	HYPOXIA	LumA	S	CTD
Acetaminophen	D000082	JUN	HYPOXIA	LumA	S	CTD
Acetylcysteine	D000111	JUN	HYPOXIA	LumA	S	CTD
1-(5-Isoquinolinesulfonyl)-2-Methylpiperazine	D019307	JUN	P53 PATHWAY	LumA	S	CTD
1-Methyl-4-phenylpyridinium	D015655	JUN	P53 PATHWAY	LumA	S	CTD
Acetaldehyde	D000079	JUN	P53 PATHWAY	LumA	S	CTD
Acetaminophen	D000082	JUN	P53 PATHWAY	LumA	S	CTD
Acetylcysteine	D000111	JUN	P53 PATHWAY	LumA	S	CTD
1-(5-Isoquinolinesulfonyl)-2-Methylpiperazine	D019307	JUN	APOPTOSIS	LumA	S	CTD
1-Methyl-4-phenylpyridinium	D015655	JUN	APOPTOSIS	LumA	S	CTD
Acetaldehyde	D000079	JUN	APOPTOSIS	LumA	S	CTD
Acetaminophen	D000082	JUN	APOPTOSIS	LumA	S	CTD
Acetylcysteine	D000111	JUN	APOPTOSIS	LumA	S	CTD
Nandrolone decanoate	DB08804	FOS	TNFA SIGNALING VIA NFKB	LumB	S	DrugBank
Nandrolone decanoate	DB08804	FOS	P53 PATHWAY	LumB	S	DrugBank
Nandrolone decanoate	DB08804	FOS	HYPOXIA	LumB	S	DrugBank
Adapalene	DB00210	JUN	TNFA SIGNALING VIA NFKB	LumB	S	DrugBank
Vinblastine	DB00570	JUN	TNFA SIGNALING VIA NFKB	LumB	S	DrugBank
Irbesartan	DB01029	JUN	TNFA SIGNALING VIA NFKB	LumB	S	DrugBank
Arsenic trioxide	DB01169	JUN	TNFA SIGNALING VIA NFKB	LumB	S	DrugBank
Adapalene	DB00210	JUN	HYPOXIA	LumB	S	DrugBank
Vinblastine	DB00570	JUN	HYPOXIA	LumB	S	DrugBank
Irbesartan	DB01029	JUN	HYPOXIA	LumB	S	DrugBank
Arsenic trioxide	DB01169	JUN	HYPOXIA	LumB	S	DrugBank
Adapalene	DB00210	JUN	P53 PATHWAY	LumB	S	DrugBank
Vinblastine	DB00570	JUN	P53 PATHWAY	LumB	S	DrugBank
Irbesartan	DB01029	JUN	P53 PATHWAY	LumB	S	DrugBank
Arsenic trioxide	DB01169	JUN	P53 PATHWAY	LumB	S	DrugBank
Adapalene	DB00210	JUN	APOPTOSIS	LumB	S	DrugBank
Vinblastine	DB00570	JUN	APOPTOSIS	LumB	S	DrugBank
Irbesartan	DB01029	JUN	APOPTOSIS	LumB	S	DrugBank
Arsenic trioxide	DB01169	JUN	APOPTOSIS	LumB	S	DrugBank
Adapalene	DB00210	JUN	UV RESPONSE UP	LumB	S	DrugBank
Vinblastine	DB00570	JUN	UV RESPONSE UP	LumB	S	DrugBank
Irbesartan	DB01029	JUN	UV RESPONSE UP	LumB	S	DrugBank
Arsenic trioxide	DB01169	JUN	UV RESPONSE UP	LumB	S	DrugBank
1-(5-Isoquinolinesulfonyl)-2-Methylpiperazine	D019307	FOS	TNFA SIGNALING VIA NFKB	LumB	S	CTD
1-Butanol	D020001	FOS	TNFA SIGNALING VIA NFKB	LumB	S	CTD
1-Methyl-4-phenylpyridinium	D015655	FOS	TNFA SIGNALING VIA NFKB	LumB	S	CTD
Acebutolol	D000070	FOS	TNFA SIGNALING VIA NFKB	LumB	S	CTD
Acetaldehyde	D000079	FOS	TNFA SIGNALING VIA NFKB	LumB	S	CTD
Acetaminophen	D000082	FOS	TNFA SIGNALING VIA NFKB	LumB	S	CTD
Acetylcysteine	D000111	FOS	TNFA SIGNALING VIA NFKB	LumB	S	CTD
1-(5-Isoquinolinesulfonyl)-2-Methylpiperazine	D019307	FOS	P53 PATHWAY	LumB	S	CTD
1-Butanol	D020001	FOS	P53 PATHWAY	LumB	S	CTD
1-Methyl-4-phenylpyridinium	D015655	FOS	P53 PATHWAY	LumB	S	CTD
Acebutolol	D000070	FOS	P53 PATHWAY	LumB	S	CTD
Acetaldehyde	D000079	FOS	P53 PATHWAY	LumB	S	CTD
Acetaminophen	D000082	FOS	P53 PATHWAY	LumB	S	CTD
Acetylcysteine	D000111	FOS	P53 PATHWAY	LumB	S	CTD
1-(5-Isoquinolinesulfonyl)-2-Methylpiperazine	D019307	FOS	HYPOXIA	LumB	S	CTD
1-Butanol	D020001	FOS	HYPOXIA	LumB	S	CTD
1-Methyl-4-phenylpyridinium	D015655	FOS	HYPOXIA	LumB	S	CTD
Acebutolol	D000070	FOS	HYPOXIA	LumB	S	CTD
Acetaldehyde	D000079	FOS	HYPOXIA	LumB	S	CTD
Acetaminophen	D000082	FOS	HYPOXIA	LumB	S	CTD
Acetylcysteine	D000111	FOS	HYPOXIA	LumB	S	CTD
1-(5-Isoquinolinesulfonyl)-2-Methylpiperazine	D019307	JUN	TNFA SIGNALING VIA NFKB	LumB	S	CTD
1-Methyl-4-phenylpyridinium	D015655	JUN	TNFA SIGNALING VIA NFKB	LumB	S	CTD
Acetaldehyde	D000079	JUN	TNFA SIGNALING VIA NFKB	LumB	S	CTD
Acetaminophen	D000082	JUN	TNFA SIGNALING VIA NFKB	LumB	S	CTD
Acetylcysteine	D000111	JUN	TNFA SIGNALING VIA NFKB	LumB	S	CTD
1-(5-Isoquinolinesulfonyl)-2-Methylpiperazine	D019307	JUN	HYPOXIA	LumB	S	CTD
1-Methyl-4-phenylpyridinium	D015655	JUN	HYPOXIA	LumB	S	CTD
Acetaldehyde	D000079	JUN	HYPOXIA	LumB	S	CTD
Acetaminophen	D000082	JUN	HYPOXIA	LumB	S	CTD
Acetylcysteine	D000111	JUN	HYPOXIA	LumB	S	CTD
1-(5-Isoquinolinesulfonyl)-2-Methylpiperazine	D019307	JUN	P53 PATHWAY	LumB	S	CTD
1-Methyl-4-phenylpyridinium	D015655	JUN	P53 PATHWAY	LumB	S	CTD
Acetaldehyde	D000079	JUN	P53 PATHWAY	LumB	S	CTD
Acetaminophen	D000082	JUN	P53 PATHWAY	LumB	S	CTD
Acetylcysteine	D000111	JUN	P53 PATHWAY	LumB	S	CTD
1-(5-Isoquinolinesulfonyl)-2-Methylpiperazine	D019307	JUN	APOPTOSIS	LumB	S	CTD
1-Methyl-4-phenylpyridinium	D015655	JUN	APOPTOSIS	LumB	S	CTD
Acetaldehyde	D000079	JUN	APOPTOSIS	LumB	S	CTD
Acetaminophen	D000082	JUN	APOPTOSIS	LumB	S	CTD
Acetylcysteine	D000111	JUN	APOPTOSIS	LumB	S	CTD
1-(5-Isoquinolinesulfonyl)-2-Methylpiperazine	D019307	JUN	UV RESPONSE UP	LumB	S	CTD
1-Methyl-4-phenylpyridinium	D015655	JUN	UV RESPONSE UP	LumB	S	CTD
Acetaldehyde	D000079	JUN	UV RESPONSE UP	LumB	S	CTD
Acetaminophen	D000082	JUN	UV RESPONSE UP	LumB	S	CTD
Acetylcysteine	D000111	JUN	UV RESPONSE UP	LumB	S	CTD
